# The Role of Reproductive Periodicity in Dispersal Among Hydrothermal Vents and its Implications for Regional Connectivity and Conservation

**DOI:** 10.1101/2023.03.07.531641

**Authors:** Otis Brunner, Pierre Methou, Satoshi Mitarai

## Abstract

Connectivity among isolated habitat patches via planktonic larval dispersal is crucial for maintaining the regional diversity of hydrothermal vents. Despite, increasing sophistication of techniques for simulating dispersal, limited information on biological and behavioural traits of vent-associated species has unknown affects on the applicability of these methods for conservation. Here we focus on the role of periodic reproduction on dispersal among hydrothermal vents, as periodic spawning has increasingly been observed in a variety of taxa. For generalizeability, we simulate the dispersal of larvae under treatments of periodic and aperiodic release timing at various depths, with a consistant but variable planktonic larval duration. Our results show a highly variable effect of periodicity on the characteristics and distribution of dispersal, which are heavily modified by the dispersal depth and source location. The capacity for reproductive periodicity to impact the among-site dispersal warrents further investigation into its prevelance and timing among vent-associated fauna.
