## Supplemental Table 1 - site metadata for "The Role of Reproductive Periodicity in Dispersal Among Hydrothermal Vents and its Implications for Regional Connectivity and Conservation"

vent	name	lat	lon	depth	bathy	region
13N	13 N Ridge Site	13.0987	143.6886	3036	3018	Mariana Trough
AS	Alice Springs Field	18.2103	144.7073	3640	3636	Mariana Trough
BK	Bayonnaise Knoll caldera	31.9667	139.7333	900	1020	Izu-Bonin back-arc
B	Burke	18.109	144.432	3660	4196	Mariana Trough
CM	Chamorro volcano	20.81	144.705	896	1809	Mariana Arc
DAK	Daiichi-Amami knoll	28.45	128.75	350	347	Ryukyu Arc
DV	Daikoku volcano	21.324	144.194	450	1309	Mariana Arc
DKK	Daisan-Kume Knoll	26.302	126.4125	1370	1304	Ryukyu Arc
DS	Doyo Seamount	27.6833	140.8167	520	2080	Izu-Bonin Arc
EDV	East Diamante volcano	15.93	145.67	457	530	Mariana Arc
EB	Esmeralda Bank	14.9667	145.25	323	624	Mariana Arc
Fo	Forecast	13.4	143.9166	1470	3150	Mariana Arc
FR	Formosa Ridge (Site F)	22.1158	119.1186	1138	1679	South China Sea
FV	Fukujin volcano	21.93	143.47	1100	1342	Mariana Arc
Fu	Futagoyama	24.8674	123.3081	1270	1795	Okinawa Trough
HA	Hafa Adai	16.957	144.868	3294	3286	Mariana Trough
Hi	Higa	26.555	126.2233	1485	1601	Okinawa Trough
HiA	Higashi Aogashima	32.26	139.53	800	1267	Izu-Bonin Arc
HE	Higashi-Ensei	28.4393	128.1724	1220	1333	Okinawa Trough
IK	Irabu Knoll	25.23	124.88	1850	2025	Okinawa Trough
IC	Izena Cauldron	27.2667	127.0833	1610	1183	Okinawa Trough
KS	Kaikata Seamount	26.7	141.0833	930	1051	Izu-Bonin Arc
K2S	Kasuga 2 Seamount	21.6	143.6167	500	2080	Mariana Arc
K3S	Kasuga 3 Seamount	21.3833	143.6	1140	2911	Mariana Arc
KI	Kueishan Island, offshore	24.8333	122	1200	216	Okinawa Trough
KK	Kuroshima Knoll	24.13	124.19	641	803	Ryukyu Arc
Ma	Makhahnas	20.53	144.8833	420	940	Mariana Arc
MM	Mariana Mounds	18.0333	144.2833	3600	3843	Mariana Trough
MT14	Mariana Trough, 14.5 N	14.487	144.094	4120	3993	Mariana Trough
MT15	Mariana Trough, 15.5 N	15.408	144.509	4196	4347	Mariana Trough
MT16	Mariana Trough, 16.5 N	16.401	144.87	3829	3792	Mariana Trough
MT18	Mariana Trough, 18.2 N	18.108	144.738	3916	4036	Mariana Trough
MTC	Mariana Trough, Central Trough	18.0467	144.7533	3676	4196	Mariana Trough
MTP	Mariana Trough, plume 2	12.761	143.473	2950	2828	Mariana Trough
MEK	Minami-Ensei Knoll	28.3917	127.6417	740	701	Okinawa Trough
MS	Mokuyo Seamount	28.32	140.58	1200	1412	Izu-Bonin Arc
MK	Myojin Knoll	32.1033	139.8683	1360	784	Izu-Bonin Arc
MC	Myojinsho Caldera	31.8833	139.95	1110	477	Izu-Bonin Arc
NK	Natsushima 84-1 Knoll	27.575	127.1417	1600	1532	Okinawa Trough
NEA	NE Anatahan submarine volcano	16.375	145.725	460	1565	Mariana Arc
NV	Nikko volcano	23.0833	142.3333	600	1306	Mariana Arc
NKI	North Knoll, Iheya Ridge	27.7908	126.8966	1100	1110	Okinawa Trough
NE	Northwest Eifuku	21.485	144.043	1604	2659	Mariana Arc
NR	Northwest Rota-1 volcano	14.601	144.775	599	2486	Mariana Arc
OT1	Okinawa Trough, Site ES1	30.3303	129.0827	521	415	Okinawa Trough
OT2	Okinawa Trough, Site ES2	28.8137	128.1028	779	910	Okinawa Trough
OH	Omuro Hole	34.5467	139.4417	200	106	Izu-Bonin Arc
Pe	Perseverance	15.4802	144.5077	3935	4022	Mariana Trough
Pi	Pika	12.9183	143.6483	2990	3406	Mariana Trough
Ru	Ruby	15.62	145.57	214	1244	Mariana Arc
SB	Sagami Bay (Off Hatsushima)	35	139.23	1100	1345	Izu-Bonin Arc
Sa	Sakai	27.5481	126.9895	1600	1484	Okinawa Trough
SX	Seamount X	13.25	144.02	1450	3505	Mariana Arc
Sn	Snail	12.9533	143.62	2880	3010	Mariana Trough
SSS	South Sarigan Seamount	16.58	145.78	240	1750	Mariana Arc
HK	SPOT, Hatoma Knoll	24.855	123.841	1520	1886	Okinawa Trough
YK	SPOT, Yonaguni Knoll IV	24.849	122.7	1385	1233	Okinawa Trough
SS	Suiyo Seamount	28.575	140.6417	1380	1712	Izu-Bonin Arc
SC	Sumisu Caldera	31.4667	140.0667	690	415	Izu-Bonin Arc
SR	Sumisu Rift	31.1	139.8917	1600	1809	Izu-Bonin back-arc
SwS	SW Syoyo	22.387	142.762	1750	2551	Mariana Arc
Ta	Tangyin	25.0667	122.5667	1206	1403	Okinawa Trough
TH	Tarama Hill	25.45388	124.310103	1973	2056	Okinawa Trough
TK	Tarama Knoll	25.0916	124.5416	1990	1984	Okinawa Trough
TC	TOTO Caldera	12.7167	143.5333	2960	2828	Mariana Arc
WS	W Syoyo	22.508	142.533	2150	2890	Mariana Arc
WR	West Rota volcano	14.325	144.833	1150	1094	Mariana Arc
Yo	Yokosuka	25.2638	124.3733	2190	2241	Okinawa Trough
YH	Yoron Hole	27.4916	127.5333	590	666	Okinawa Trough
